# Fecal Microbiota Transplantation Drives Colonic Expression of Immune Activation Genes in a Mouse Model of Antibiotic Use

**DOI:** 10.1101/2021.07.23.453497

**Authors:** G. Brett Moreau, Hale Ozbek, Pankaj Kumar, Alyse Frisbee, Jhansi Leslie, William A. Petri

## Abstract

*Clostridioides difficile* infection (CDI) is the leading hospital acquired infection in North America. While the standard treatment for CDI remains antibiotics, fecal microbiota transplantation (FMT) has gained attention as an effective therapy to prevent relapse. Previous work has focused on colonization resistance mounted against *C. difficile* by FMT-delivered commensals, but the effects of FMT on the gut mucosal immune response are poorly understood. Better understanding of the molecular mechanisms driven by FMT would allow for more targeted therapy against CDI. To address this important gap in knowledge, microbial community structure and host gene expression were assessed after FMT in a mouse model of antibiotic use. Administration of FMT led to a significant increase in microbial diversity and partial restoration of community structure within 48 hours of treatment. RNA sequencing of cecal tissue identified large changes in gene expression between FMT recipient and vehicle control groups. Strikingly, genes upregulated after FMT treatment were enriched in immune activation pathways, many of which were associated with pro-inflammatory immune responses. FMT also upregulated several genes associated with type 2 immunity while repressing several associated with type 3 immunity, trends that are associated with improved response to CDI. These results highlight the interplay between the intestinal microbiota and host transcriptome and identify pathways of interest for exploring the role of FMT on treatment of recurring CDI.
