## Supplemental Table 2 for "Fecal Microbiota Transplantation Drives Colonic Expression of Immune Activation Genes in a Mouse Model of Antibiotic Use"

Genus	Expected Relative Abundance (%)	Observed Relative Abundance (%)
Pseudomonas	4.2	5.522971652
Escherichia-Shigella	10.1	7.24991854
Salmonella	10.4	8.031932225
Limosilactobacillus	18.4	14.28804171
Enterococcus	9.9	9.72629521
Staphylococcus	15.5	22.54806126
Listeria	14.1	13.66894754
Bacillus	17.4	16.61779081
Bacteroides	NA	0.17921147
NA	NA	2.117953731
LD29	NA	0.048875855
